# IL-7R signalling activates widespread V_H_ and D_H_ gene usage to drive antibody diversity in bone marrow B cells

**DOI:** 10.1101/2020.09.24.298000

**Authors:** Amanda Baizan-Edge, Bryony A. Stubbs, Michael J. T. Stubbington, Daniel J. Bolland, Kristina Tabbada, Simon Andrews, Anne E. Corcoran

**Affiliations:** Nuclear Dynamics Programme, Babraham Institute, Babraham Research Campus, Cambridge CB22 3AT, UK; Lymphocyte Signalling and Development Programme, Babraham Institute, Babraham Research Campus, Cambridge CB22 3AT, UK; Bioinformatics Group, Babraham Institute, Babraham Research Campus, Cambridge CB22 3AT, UK; Centre for Gene Regulation and Expression, School of Life Sciences, University of Dundee, Dow Street, Dundee DD1 5EH, UK; M.J.T.S. is an employee, share- and option-holder of 10x Genomics, 10x Genomics, 6230 Stoneridge Mall Road, Pleasanton, CA 94588, USA

**Keywords:** B cell development, Igh recombination, IL-7R signalling, bone marrow, fetal liver, pro-B cells, non-coding transcription, accessibility

## Abstract

Generation of the primary antibody repertoire requires V(D)J recombination of hundreds of gene segments in the immunoglobulin heavy chain (Igh) locus. It has been proposed that interleukin-7 receptor (IL-7R) signalling is necessary for Igh recombination, but this has been challenging to partition from the receptor’s role in B cell survival and proliferation. By generating the first detailed description of the Igh repertoire of murine IL-7Rα^-/-^ bone marrow B cells, we demonstrate that IL-7R signalling profoundly influences V_H_ gene selection during V_H_-to-DJ_H_ recombination. We find skewing towards usage of 3’ V_H_ genes during *de novo* V_H_-to-DJ_H_ recombination that is more severe than the fetal liver (FL) B cell repertoire, and we now show a role for IL-7R signalling in D_H_-to-J_H_ recombination. Transcriptome and accessibility analyses suggests reduced expression of B lineage-specific transcription factors (TFs) and their targets, and loss of D_H_ and V_H_ antisense transcription in IL-7Rα^-/-^ B cells. These results refute models suggesting that IL-7R signalling is only required for survival and proliferation, and demonstrate a pivotal role in shaping the Igh repertoire by activating underpinning epigenetic mechanisms.
