## Supplemental table 2 for "IL-7R signalling activates widespread V_H_ and D_H_ gene usage to drive antibody diversity in bone marrow B cells"

### Sheet: Sheet1
Gene	Rag2-/- mean	IL-7Ra/Rag2-/- mean	log2- fold change	padj
J558.88.194*	0	104.62	5.94	9.29e-06
J558.87.193*	2.24	53.11	3.32	0.0297
J558.86pg.192	3.77	20.21	1.67	0.482
J558.85.191	22.37	5.03	-1.71	0.374
J558.84.190	14.24	12.84	-0.13	0.969
J558.83.189	13.29	4.12	-1.2	0.689
J558.82pg.188	1.06	10.65	1.78	0.484
J558.81.187	0.35	20.72	3.22	0.0705
J558.80.186	6.36	45.78	2.23	0.177
J558.79.184	19.9	8.83	-0.89	0.768
3609.15pg.183	0.35	0	-0.6	0.784
J558.78.182	28.97	18.42	-0.5	0.847
3609.14pg.181	12.13	21.81	0.66	0.784
J558.77.180	27.19	25.53	-0.08	0.981
J558.76pg.179	2.24	23.75	2.32	0.228
3609.13pg.178	2.71	1.31	-0.39	0.905
J558.75.177	46.12	12.26	-1.43	0.545
J558.74.176	4.12	8.39	0.65	0.814
J558.73pg.175	0.83	11.45	1.99	0.404
3609.12.174	36.23	15.8	-0.92	0.767
J558.72.173	61.86	21.16	-1.31	0.474
J558.71pg.172	7.08	0	-2.25	0.315
J558.70pg.171	11.67	5.29	-0.79	0.781
J558.69.170	22.75	86.85	1.57	0.406
3609.11.169	2.36	8.75	0.97	0.768
J558.68pg.168	9.2	1.75	-1.33	0.674
3609.10pg.167	2.12	1.75	-0.09	0.981
J558.67.166	22.61	36.59	0.56	0.799
J558.66.165	17.78	15.76	-0.12	0.975
3609.9.164	6.84	1.35	-1.36	0.658
J558.65.163	51.39	8.83	-2.13	0.143
J558.64.162	3.54	6.13	0.41	0.901
PG.19.161*	308.57	26.41	-3.37	9.78e-08
3609.8pg.160	10.96	20.61	0.65	0.8
J558.63pg.159	4.95	3.06	-0.34	0.919
J558.62pg.158	1.76	4.41	0.55	0.855
J558.61.157	2.12	4.89	0.54	0.86
J558.59.155	7.07	8.46	0.17	0.959
J558.58.154	15.7	3.94	-1.27	0.68
3609.7.153	6.03	27.18	1.51	0.553
J558.57pg.152*	464.11	34.51	-3.64	8.52e-15
3609.6pg.151	1.41	2.19	0.16	0.96
J558.56.150	4	7.08	0.48	0.876
J558.55.149	15.4	21.16	0.32	0.914
J558.54.148	2.94	14.92	1.46	0.602
3609.5.147	12.58	4.23	-1.05	0.764
J558.53.146	75.25	48.23	-0.57	0.768
J558.52.145	14.59	28.02	0.74	0.768
J558.51pg.144	0	0.88	0.72	0.768
J558.50.143	25.1	16.27	-0.49	0.846
3609.4.142	1.06	18.02	2.32	0.273
J558.49.141	3.89	0.88	-0.85	0.773
3609.3.139	2.36	3.94	0.34	0.921
3609.2pg.138	2.36	0	-0.93	0.768
J558.47.137	8	0	-2.39	0.271
J558.44pg.134	0.35	0	-0.6	0.784
J558.43.133	2.48	1.31	-0.24	0.941
J558.42.132	4.49	9.96	0.8	0.783
J558.41pg.131	0.83	4.74	0.8	0.783
J558.40pg.130	0.71	0	-0.73	0.768
J558.39.129	0.35	3.5	0.8	0.768
J558.38pg.128	0.83	0	-0.72	0.768
J558.37.127	0.83	11.42	1.9	0.444
J558.36.126	1.89	0	-0.86	0.768
J558.35pg.125	0.35	0	-0.6	0.784
J558.34.124	5.29	1.82	-0.73	0.795
J558.33pg.123	5.43	0.91	-1.33	0.676
J558.32pg.122	17.78	0.47	-3.19	0.0674
J558.31.121	6.94	9.27	0.26	0.938
J558.30pg.120	5.76	12.73	0.71	0.793
J558.29pg.119	1.89	0	-0.86	0.768
J558.28pg.118	2.01	0.95	-0.33	0.918
J558.27pg.117	3.89	0	-1.44	0.602
J558.26.116	27.55	2.81	-2.52	0.127
J558.25pg.115	34.88	11.24	-1.36	0.483
J558.24pg.114	8.6	0	-2.59	0.215
J558.23.113	94.11	12.29	-2.46	0.0722
J558.22.112	1.06	3.98	0.73	0.791
J558.21pg.111	1.53	0	-0.83	0.768
J558.20pg.110	0.35	0.44	0.04	0.987
J558.19.109	3.65	10.07	0.78	0.784
J558.18.108	0.71	0.47	-0.15	0.96
J558.16.106	14.49	3.1	-1.56	0.521
J558.15pg.105	1.06	0.47	-0.28	0.922
J558.13.103	0.83	0	-0.72	0.768
J558.12.102	14.82	5.73	-0.95	0.768
J558.11pg.101	5.89	3.5	-0.39	0.907
J558.10pg.100	0	0.47	0.61	0.784
J558.9.99	18.73	24.22	0.29	0.918
J558.8.98	5.29	0	-1.23	0.675
J558.7pg.97	3.77	0	-1.41	0.615
J558.6.96	1.76	7.88	0.87	0.769
J558.4.93	2.82	2.63	-0.05	0.987
PG.18.92	0.35	0	-0.6	0.784
VH10.3.91	20.69	6.57	-1.05	0.768
J558.3.90	8.71	0	-2.51	0.236
VH10.2pg.89	3.17	0	-0.91	0.768
J558.2.88	6.48	0.47	-1.71	0.522
PG.17.87	2.47	0	-0.89	0.768
VH10.1.86	17.94	17.66	-0.01	0.997
J558.1.85	8.48	4.82	-0.47	0.882
3609.1.84	10.61	0	-2.96	0.128
J606.5.83	3.89	0	-1.44	0.602
J606.4.82	24.99	2.26	-2.7	0.0751
J606.3.81	6.26	4.74	-0.21	0.955
J606.2.80	39.88	4.27	-2.43	0.155
J606.1.79*	127.48	9.12	-3.55	1.69e-06
VH12.1.78	0	0.95	0.73	0.768
3609N.2.77	0	0.95	0.73	0.768
PG.15.75	0.71	5.69	0.98	0.768
36-60.8.74	3.31	0	-0.91	0.768
VGAM3.8-4-71	1.66	0	-0.83	0.768
3609N.1pg.68*	17.78	0	-3.84	0.0231
S107.4.65	2.71	0	-1.06	0.736
36-60.3.64	5.18	0	-1.79	0.475
SM7.4.63*	19.47	0.44	-3.38	0.0434
S107.3.62	1.66	0	-0.83	0.768
VGAM3.8-3-61	4.97	1.75	-0.52	0.862
VGAM3.8-2-59	0	4.38	1.01	0.752
VGAM3.8-1-57	0	2.63	0.87	0.768
SM7.3.54*	17.68	0	-3.86	0.0215
VH11.2.53	0.83	0	-0.72	0.768
SM7.2.49*	362.92	5.8	-5.58	1.85e-16
VH11.1.48	0	0.47	0.61	0.784
SM7.1.44*	57.96	2.19	-3.8	0.00258
Q52.12pg.39	0	0.88	0.72	0.768
7183.18.35	0	0.47	0.61	0.784
Q52.11.34	2.12	0	-0.87	0.768
Q52.10.33	1.18	0	-0.79	0.768
PG.6.32	0.71	0	-0.73	0.768
Q52.2.4	1.76	0	-0.85	0.768
7183.2.3_(81X)	4.48	0	-1.61	0.539
Q52.1pg.2	0	0.88	0.72	0.768
