## Supplemental table 3 for "IL-7R signalling activates widespread V_H_ and D_H_ gene usage to drive antibody diversity in bone marrow B cells"

### Sheet: Sheet1
Genotype	Total mapped reads	Reads mapped V region	Reads mapped D region
WT bone marrow 1	813k	221k	389k
WT bone marrow 2	898k	240k	449k
WT foetal liver 1	757k	55k	643k
WT foetal liver 2	920k	62k	785k
IL-7Rα-/- bone marrow 1	57k	21k	27k
IL-7Rα-/- bone marrow 2	71k	26k	30k
